# Spatial microRNA profiling at single-cell resolution by in situ barcoded extension

**DOI:** 10.64898/2026.08.12.744364

**Authors:** Agustín Robles-Remacho, Yimin Zou, Augusta Jensen, Christos Tricopoulos, Marco Grillo, Mats Nilsson

## Abstract

The spatial organization of post-transcriptional regulation is a fundamental yet difficult to access layer of tissue biology. MicroRNAs (miRNAs) are small RNAs with a key role in post-transcriptional regulation, but their short length has excluded them from spatial profiling technologies, leaving them largely unexplored in spatial transcriptomics. Here, we introduce miR-Space, a method that converts individual miRNAs into extended, uniquely barcoded molecules directly in tissue, enabling their spatial detection by in situ sequencing. Across 30 mouse and human brain sections, miR-Space enabled highly multiplexed miRNA profiling at single-molecule and single-cell resolution, joint analysis with mRNA, and implementation on the automated Xenium platform. miR-Space resolved major anatomical regions and cell populations from spatial miRNA expression, identified reproducible cell-associated miRNA signatures, and uncovered previously unknown spatial and cellular distributions of multiple miRNAs. Together, these capabilities establish miR-Space as a framework for integrating miRNAs into spatial transcriptomics, enabling spatial miRNomics at anatomical and single-cell resolution.
