## Supplementary Table 3 for "Spatial microRNA profiling at single-cell resolution by in situ barcoded extension"

### Sheet: Sheet1
target	tipo	target_id	barcode	origen_panel	sequence_32mer	codeword	gene_coverage
2010300C02Rik	mRNA	ENSMUSG00000026090		base		136	8
Acsbg1	mRNA	ENSMUSG00000032281		base		243	7
Acta2	mRNA	ENSMUSG00000035783		base		380	8
Acvrl1	mRNA	ENSMUSG00000000530		base		300	8
Adamts2	mRNA	ENSMUSG00000036545		base		281	8
Adamtsl1	mRNA	ENSMUSG00000066113		base		49	8
Adgrl4	mRNA	ENSMUSG00000039167		base		366	8
Aldh1a2	mRNA	ENSMUSG00000013584		base		379	7
Angpt1	mRNA	ENSMUSG00000022309		base		378	8
Ano1	mRNA	ENSMUSG00000031075		base		106	8
Aqp4	mRNA	ENSMUSG00000024411		base		387	8
Arc	mRNA	ENSMUSG00000022602		base		299	8
Arhgap12	mRNA	ENSMUSG00000041225		base		117	8
Arhgap25	mRNA	ENSMUSG00000030047		base		192	8
Arhgap6	mRNA	ENSMUSG00000031355		base		275	8
Arhgef28	mRNA	ENSMUSG00000021662		base		341	8
Bcl11b	mRNA	ENSMUSG00000048251		base		154	8
Bdnf	mRNA	ENSMUSG00000048482		base		13	8
Bhlhe22	mRNA	ENSMUSG00000025128		base		354	8
Bhlhe40	mRNA	ENSMUSG00000030103		base		264	8
Btbd11	mRNA	ENSMUSG00000020042		base		342	8
Cabp7	mRNA	ENSMUSG00000009075		base		390	8
Cacna2d2	mRNA	ENSMUSG00000010066		base		373	8
Calb1	mRNA	ENSMUSG00000028222		base		29	8
Calb2	mRNA	ENSMUSG00000003657		base		202	7
Car4	mRNA	ENSMUSG00000000805		base		132	8
Carmn	mRNA	ENSMUSG00000097324		base		361	8
Cbln1	mRNA	ENSMUSG00000031654		base		26	8
Cbln4	mRNA	ENSMUSG00000067578		base		206	8
Ccn2	mRNA	ENSMUSG00000019997		base		324	8
Cd24a	mRNA	ENSMUSG00000047139		base		42	8
Cd300c2	mRNA	ENSMUSG00000044811		base		389	8
Cd44	mRNA	ENSMUSG00000005087		base		384	8
Cd53	mRNA	ENSMUSG00000040747		base		151	8
Cd68	mRNA	ENSMUSG00000018774		base		288	8
Cd93	mRNA	ENSMUSG00000027435		base		63	8
Cdh13	mRNA	ENSMUSG00000031841		base		219	8
Cdh20	mRNA	ENSMUSG00000050840		base		112	8
Cdh4	mRNA	ENSMUSG00000000305		base		142	8
Cdh6	mRNA	ENSMUSG00000039385		base		4	8
Cdh9	mRNA	ENSMUSG00000025370		base		338	8
Chat	mRNA	ENSMUSG00000021919		base		312	8
Chodl	mRNA	ENSMUSG00000022860		base		0	8
Chrm2	mRNA	ENSMUSG00000045613		base		65	8
Cldn5	mRNA	ENSMUSG00000041378		base		207	4
Clmn	mRNA	ENSMUSG00000021097		base		267	8
Cntn6	mRNA	ENSMUSG00000030092		base		83	8
Cntnap4	mRNA	ENSMUSG00000031772		base		57	8
Cntnap5b	mRNA	ENSMUSG00000067028		base		56	8
Cobll1	mRNA	ENSMUSG00000034903		base		75	8
Col19a1	mRNA	ENSMUSG00000026141		base		376	8
Col1a1	mRNA	ENSMUSG00000001506		base		394	7
Col6a1	mRNA	ENSMUSG00000001119		base		367	8
Cort	mRNA	ENSMUSG00000028971		base		111	4
Cplx3	mRNA	ENSMUSG00000039714		base		242	7
Cpne4	mRNA	ENSMUSG00000032564		base		290	8
Cpne6	mRNA	ENSMUSG00000022212		base		252	8
Cpne8	mRNA	ENSMUSG00000052560		base		199	8
Crh	mRNA	ENSMUSG00000049796		base		351	8
Cspg4	mRNA	ENSMUSG00000032911		base		251	8
Cux2	mRNA	ENSMUSG00000042589		base		25	8
Cwh43	mRNA	ENSMUSG00000029154		base		80	8
Cyp1b1	mRNA	ENSMUSG00000024087		base		123	8
Dcn	mRNA	ENSMUSG00000019929		base		283	8
Deptor	mRNA	ENSMUSG00000022419		base		102	8
Dkk3	mRNA	ENSMUSG00000030772		base		316	8
Dner	mRNA	ENSMUSG00000036766		base		135	8
Dpy19l1	mRNA	ENSMUSG00000043067		base		286	8
Dpyd	mRNA	ENSMUSG00000033308		base		353	8
Ebf3	mRNA	ENSMUSG00000010476		base		187	8
Emcn	mRNA	ENSMUSG00000054690		base		103	8
Epha4	mRNA	ENSMUSG00000026235		base		155	7
Eya4	mRNA	ENSMUSG00000010461		base		345	8
Fezf2	mRNA	ENSMUSG00000021743		base		333	8
Fgd5	mRNA	ENSMUSG00000034037		base		3	8
Fhod3	mRNA	ENSMUSG00000034295		base		157	8
Fibcd1	mRNA	ENSMUSG00000026841		base		391	8
Fign	mRNA	ENSMUSG00000075324		base		195	8
Fmod	mRNA	ENSMUSG00000041559		base		363	8
Fn1	mRNA	ENSMUSG00000026193		base		121	8
Fos	mRNA	ENSMUSG00000021250		base		307	8
Foxp2	mRNA	ENSMUSG00000029563		base		329	8
Gad1	mRNA	ENSMUSG00000070880		base		186	4
Gad2	mRNA	ENSMUSG00000026787		base		383	4
Gadd45a	mRNA	ENSMUSG00000036390		base		50	8
Galnt14	mRNA	ENSMUSG00000024064		base		88	8
Garnl3	mRNA	ENSMUSG00000038860		base		250	8
Gfap	mRNA	ENSMUSG00000020932		base		325	4
Gfra2	mRNA	ENSMUSG00000022103		base		188	8
Gjb2	mRNA	ENSMUSG00000046352		base		171	8
Gjc3	mRNA	ENSMUSG00000056966		base		178	8
Gli3	mRNA	ENSMUSG00000021318		base		231	7
Gm19410	mRNA	ENSMUSG00000109372		base		109	8
Gm2115	mRNA	ENSMUSG00000097789		base		55	8
Gng12	mRNA	ENSMUSG00000036402		base		296	8
Gpr17	mRNA	ENSMUSG00000052229		base		360	8
Grik3	mRNA	ENSMUSG00000001985		base		175	8
Gsg1l	mRNA	ENSMUSG00000046182		base		78	8
Gucy1a1	mRNA	ENSMUSG00000033910		base		62	8
Hapln1	mRNA	ENSMUSG00000021613		base		23	8
Hat1	mRNA	ENSMUSG00000027018		base		108	8
Hpcal1	mRNA	ENSMUSG00000071379		base		19	8
Hs3st2	mRNA	ENSMUSG00000046321		base		293	8
Htr1f	mRNA	ENSMUSG00000050783		base		100	8
Id2	mRNA	ENSMUSG00000020644		base		107	8
Igf1	mRNA	ENSMUSG00000020053		base		302	8
Igf2	mRNA	ENSMUSG00000048583		base		364	8
Igfbp4	mRNA	ENSMUSG00000017493		base		259	8
Igfbp5	mRNA	ENSMUSG00000026185		base		45	8
Igfbp6	mRNA	ENSMUSG00000023046		base		392	6
Igsf21	mRNA	ENSMUSG00000040972		base		166	8
Ikzf1	mRNA	ENSMUSG00000018654		base		2	8
Inpp4b	mRNA	ENSMUSG00000037940		base		94	8
Kcnh5	mRNA	ENSMUSG00000034402		base		31	8
Kcnmb2	mRNA	ENSMUSG00000037610		base		313	8
Kctd12	mRNA	ENSMUSG00000098557		base		368	7
Kctd8	mRNA	ENSMUSG00000037653		base		235	8
Kdr	mRNA	ENSMUSG00000062960		base		301	8
Lamp5	mRNA	ENSMUSG00000027270		base		91	8
Laptm5	mRNA	ENSMUSG00000028581		base		356	8
Ly6a	mRNA	ENSMUSG00000075602		base		153	8
Lypd6	mRNA	ENSMUSG00000050447		base		131	8
Mapk4	mRNA	ENSMUSG00000024558		base		306	8
Mdga1	mRNA	ENSMUSG00000043557		base		263	8
Mecom	mRNA	ENSMUSG00000027684		base		295	8
Meis2	mRNA	ENSMUSG00000027210		base		398	8
Myl4	mRNA	ENSMUSG00000061086		base		205	8
Myo16	mRNA	ENSMUSG00000039057		base		276	8
Ndst3	mRNA	ENSMUSG00000027977		base		150	8
Ndst4	mRNA	ENSMUSG00000027971		base		349	8
Necab1	mRNA	ENSMUSG00000040536		base		189	8
Necab2	mRNA	ENSMUSG00000031837		base		51	7
Nell1	mRNA	ENSMUSG00000055409		base		47	8
Neto2	mRNA	ENSMUSG00000036902		base		224	8
Neurod6	mRNA	ENSMUSG00000037984		base		140	7
Nostrin	mRNA	ENSMUSG00000034738		base		209	8
Npnt	mRNA	ENSMUSG00000040998		base		81	8
Npy2r	mRNA	ENSMUSG00000028004		base		170	8
Nr2f2	mRNA	ENSMUSG00000030551		base		340	8
Nrep	mRNA	ENSMUSG00000042834		base		66	8
Nrn1	mRNA	ENSMUSG00000039114		base		35	8
Nrp2	mRNA	ENSMUSG00000025969		base		90	8
Nts	mRNA	ENSMUSG00000019890		base		260	8
Ntsr2	mRNA	ENSMUSG00000020591		base		317	5
Nwd2	mRNA	ENSMUSG00000090061		base		104	8
Nxph3	mRNA	ENSMUSG00000046719		base		289	8
Opalin	mRNA	ENSMUSG00000050121		base		8	8
Opn3	mRNA	ENSMUSG00000026525		base		144	8
Orai2	mRNA	ENSMUSG00000039747		base		213	8
Paqr5	mRNA	ENSMUSG00000032278		base		352	8
Parm1	mRNA	ENSMUSG00000034981		base		234	8
Pcsk5	mRNA	ENSMUSG00000024713		base		320	8
Pde11a	mRNA	ENSMUSG00000075270		base		113	8
Pde7b	mRNA	ENSMUSG00000019990		base		225	8
Pdgfra	mRNA	ENSMUSG00000029231		base		148	8
Pdyn	mRNA	ENSMUSG00000027400		base		240	7
Pdzd2	mRNA	ENSMUSG00000022197		base		371	7
Pdzrn3	mRNA	ENSMUSG00000035357		base		92	8
Pecam1	mRNA	ENSMUSG00000020717		base		372	8
Penk	mRNA	ENSMUSG00000045573		base		9	8
Pglyrp1	mRNA	ENSMUSG00000030413		base		60	5
Pip5k1b	mRNA	ENSMUSG00000024867		base		358	8
Pkib	mRNA	ENSMUSG00000019876		base		86	8
Plch1	mRNA	ENSMUSG00000036834		base		262	8
Plcxd2	mRNA	ENSMUSG00000087141		base		350	8
Plcxd3	mRNA	ENSMUSG00000049148		base		382	8
Plekha2	mRNA	ENSMUSG00000031557		base		315	8
Pln	mRNA	ENSMUSG00000038583		base		21	8
Pou3f1	mRNA	ENSMUSG00000090125		base		46	4
Ppp1r1b	mRNA	ENSMUSG00000061718		base		249	8
Prdm8	mRNA	ENSMUSG00000035456		base		269	8
Prox1	mRNA	ENSMUSG00000010175		base		141	8
Prph	mRNA	ENSMUSG00000023484		base		280	6
Prr16	mRNA	ENSMUSG00000073565		base		36	8
Prss35	mRNA	ENSMUSG00000033491		base		310	8
Pthlh	mRNA	ENSMUSG00000048776		base		74	8
Pvalb	mRNA	ENSMUSG00000005716		base		397	6
Rab3b	mRNA	ENSMUSG00000003411		base		177	8
Rasgrf2	mRNA	ENSMUSG00000021708		base		54	8
Rasl10a	mRNA	ENSMUSG00000034209		base		277	4
Rbp4	mRNA	ENSMUSG00000024990		base		181	8
Rfx4	mRNA	ENSMUSG00000020037		base		167	8
Rims3	mRNA	ENSMUSG00000032890		base		156	8
Rmst	mRNA	ENSMUSG00000112117		base		179	8
Rnf152	mRNA	ENSMUSG00000047496		base		331	8
Ror1	mRNA	ENSMUSG00000035305		base		339	8
Rorb	mRNA	ENSMUSG00000036192		base		12	8
Rprm	mRNA	ENSMUSG00000075334		base		344	8
Rspo1	mRNA	ENSMUSG00000028871		base		347	7
Rspo2	mRNA	ENSMUSG00000051920		base		68	8
Rxfp1	mRNA	ENSMUSG00000034009		base		314	7
Satb2	mRNA	ENSMUSG00000038331		base		210	8
Sdk2	mRNA	ENSMUSG00000041592		base		201	8
Sema3a	mRNA	ENSMUSG00000028883		base		40	8
Sema3d	mRNA	ENSMUSG00000040254		base		247	8
Sema3e	mRNA	ENSMUSG00000063531		base		239	8
Sema5b	mRNA	ENSMUSG00000052133		base		184	7
Sema6a	mRNA	ENSMUSG00000019647		base		84	8
Shisa6	mRNA	ENSMUSG00000053930		base		228	8
Siglech	mRNA	ENSMUSG00000051504		base		223	8
Sipa1l3	mRNA	ENSMUSG00000030583		base		1	8
Sla	mRNA	ENSMUSG00000022372		base		365	8
Slc13a4	mRNA	ENSMUSG00000029843		base		381	7
Slc17a6	mRNA	ENSMUSG00000030500		base		395	8
Slc17a7	mRNA	ENSMUSG00000070570		base		105	2
Slc39a12	mRNA	ENSMUSG00000036949		base		388	8
Slc44a5	mRNA	ENSMUSG00000028360		base		218	8
Slc6a3	mRNA	ENSMUSG00000021609		base		385	8
Slfn5	mRNA	ENSMUSG00000054404		base		375	8
Slit2	mRNA	ENSMUSG00000031558		base		229	8
Sncg	mRNA	ENSMUSG00000023064		base		265	6
Sntb1	mRNA	ENSMUSG00000060429		base		332	8
Sorcs3	mRNA	ENSMUSG00000063434		base		284	8
Sox10	mRNA	ENSMUSG00000033006		base		227	8
Sox11	mRNA	ENSMUSG00000063632		base		256	8
Sox17	mRNA	ENSMUSG00000025902		base		41	8
Spag16	mRNA	ENSMUSG00000053153		base		197	8
Spi1	mRNA	ENSMUSG00000002111		base		116	8
Spp1	mRNA	ENSMUSG00000029304		base		119	8
Sst	mRNA	ENSMUSG00000004366		base		346	2
Stard5	mRNA	ENSMUSG00000046027		base		146	7
Strip2	mRNA	ENSMUSG00000039629		base		237	8
Syndig1	mRNA	ENSMUSG00000074736		base		244	6
Syt17	mRNA	ENSMUSG00000058420		base		38	8
Syt2	mRNA	ENSMUSG00000026452		base		255	8
Syt6	mRNA	ENSMUSG00000027849		base		204	8
Tacr1	mRNA	ENSMUSG00000030043		base		362	8
Tanc1	mRNA	ENSMUSG00000035168		base		336	8
Th	mRNA	ENSMUSG00000000214		base		27	8
Thsd7a	mRNA	ENSMUSG00000032625		base		222	8
Tle4	mRNA	ENSMUSG00000024642		base		203	8
Tmem132d	mRNA	ENSMUSG00000034310		base		76	8
Tmem163	mRNA	ENSMUSG00000026347		base		268	8
Tmem255a	mRNA	ENSMUSG00000036502		base		99	8
Tox	mRNA	ENSMUSG00000041272		base		15	8
Trbc2	mRNA	ENSMUSG00000076498		base		248	4
Trem2	mRNA	ENSMUSG00000023992		base		257	4
Trp73	mRNA	ENSMUSG00000029026		base		308	8
Trpc4	mRNA	ENSMUSG00000027748		base		182	7
Unc13c	mRNA	ENSMUSG00000062151		base		165	8
Vat1l	mRNA	ENSMUSG00000046844		base		124	8
Vip	mRNA	ENSMUSG00000019772		base		399	8
Vwc2l	mRNA	ENSMUSG00000045648		base		130	8
Wfs1	mRNA	ENSMUSG00000039474		base		145	8
Zfp366	mRNA	ENSMUSG00000050919		base		98	8
Zfp536	mRNA	ENSMUSG00000043456		base		233	8
Zfpm2	mRNA	ENSMUSG00000022306		base		232	8
mmu-let-7e-5p	miRNA	Barcode-37	Barcode-37	current	AGGTAGGAGGTTGTATAGTTATCGGCTCTCCG	438	1
mmu-miR-100-5p	miRNA	Barcode-31	Barcode-31	current	GTAGATCCGAACTTGTGATTAGTGCGGTCGTG	481	1
mmu-miR-107-3p	miRNA	Barcode-50	Barcode-50	current	ATTGTACAGGGCTATCAATACGCCAGGTGCGG	432	1
mmu-miR-126a-3p	miRNA	Barcode-2	Barcode-2	current	CCGTGAGTAATAATGCGATTTCGCGGAAGTCA	418	1
mmu-miR-127-3p	miRNA	Barcode-44	Barcode-44	current	CGGATCCGTCTGAGCTTGGCTATCGAGGCTCG	485	1
mmu-miR-128-3p	miRNA	Barcode-40	Barcode-40	current	CACAGTGAACCGGTCTCTTTATTCAACGCGCA	474	1
mmu-miR-129-2-3p	miRNA	Barcode-7	Barcode-7	current	CTTACCCCAAAAAGCATATGAGCGACCGCATC	444	1
mmu-miR-1298-5p	miRNA	Barcode-24	Barcode-24	current	CATTCGGCTGTCCAGATGTAATCAGCGCTGGT	407	1
mmu-miR-130a-3p	miRNA	Barcode-21	Barcode-21	current	CAATGTTAAAAGGGCATATGACGAACCTTTGC	422	1
mmu-miR-132-3p	miRNA	Barcode-35	Barcode-35	current	CAGTCTACAGCCATGGTCGATGTCAACGATCT	425	1
mmu-miR-133a-3p	miRNA	Barcode-16	Barcode-16	current	TCCCCTTCAACCAGCTGATACTTAATACTGCC	449	1
mmu-miR-138-5p	miRNA	Barcode-3	Barcode-3	current	TGTTGTGAATCAGGCCGATTGCTTATGAACGT	458	1
mmu-miR-139-5p	miRNA	Barcode-9	Barcode-9	current	AGTGCACGTGTCTCCAGATGACGCTCTCACGG	489	1
mmu-miR-140-3p	miRNA	Barcode-36	Barcode-36	current	ACAGGGTAGAACCACGGATTGTTATGACCGGC	495	1
mmu-miR-141-3p	miRNA	Barcode-30	Barcode-30	current	ACACTGTCTGGTAAAGATGGATTCCGCAGACG	467	1
mmu-miR-143-3p	miRNA	Barcode-15	Barcode-15	current	ATGAAGCACTGTAGCTCATACCGGCGCTTAAC	415	1
mmu-miR-145a-5p	miRNA	Barcode-12	Barcode-12	current	CAGTTTTCCCAGGAATCCCTATAAGAGTTCGT	497	1
mmu-miR-150-5p	miRNA	Barcode-23	Barcode-23	current	TCCCAACCCTTGTACCAGTGATCAAGCTGGTA	484	1
mmu-miR-151-5p	miRNA	Barcode-38	Barcode-38	current	GGAGCTCACAGTCTAGTATGGCGTATACCTCG	439	1
mmu-miR-152-3p	miRNA	Barcode-49	Barcode-49	current	CAGTGCATGACAGAACTTGGATTACCGCCTAC	486	1
mmu-miR-153-3p	miRNA	Barcode-10	Barcode-10	current	GCATAGTCACAAAAGTGATCATCGCCGCCTGG	424	1
mmu-miR-182-5p	miRNA	Barcode-27	Barcode-27	current	CAATGGTAGAACTCACACCGATCATTACGCGC	406	1
mmu-miR-195a-5p	miRNA	Barcode-20	Barcode-20	current	AGCAGCACAGAAATATTGGCATATCCGTGACC	441	1
mmu-miR-19b-3p	miRNA	Barcode-39	Barcode-39	current	AATCCATGCAAAACTGAATCTCGCGAGTGCGA	440	1
mmu-miR-204-5p	miRNA	Barcode-5	Barcode-5	current	TTTGTCATCCTATGCCTATTAGGATGTAGGCC	465	1
mmu-miR-218-5p	miRNA	Barcode-4	Barcode-4	current	TGTGCTTGATCTAACCATGTATCCTACGGCGC	473	1
mmu-miR-21a-5p	miRNA	Barcode-14	Barcode-14	current	TATCAGACTGATGTTGAATCGGACGGCGTCTC	416	1
mmu-miR-24-3p	miRNA	Barcode-1	Barcode-1	current	CAGTTCAGCAGGAACAGATCGTACTATCAGCG	446	1
mmu-miR-26b-5p	miRNA	Barcode-46	Barcode-46	current	AGTAATTCAGGATAGGTATGCCGTCCATTGCG	492	1
mmu-mir-301a-3p	miRNA	Barcode-48	Barcode-48	current	TGCAATAGTATTGTCAAAGCATGGAGCGCATC	443	1
mmu-miR-30c-5p	miRNA	Barcode-41	Barcode-41	current	CATCCTACACTCTCAGCATTCCGTTCACGCGG	491	1
mmu-miR-324-5p	miRNA	Barcode-45	Barcode-45	current	CCCTAGGGCATTGGTGTATTACGCGACTGTAA	490	1
mmu-miR-328-3p	miRNA	Barcode-13	Barcode-13	current	GGCCCTCTCTGCCCTTCCGTATACAAGATTAA	499	1
mmu-miR-335-5p	miRNA	Barcode-33	Barcode-33	current	AGAGCAATAACGAAAAATGTATGGCGTGGCGG	457	1
mmu-miR-338-3p	miRNA	Barcode-19	Barcode-19	current	CATCAGTGATTTTGTTGATCCACGCCGCTCAG	470	1
mmu-miR-344-3p	miRNA	Barcode-34	Barcode-34	current	TCTAGCCAAAGCCTGACTGTATAACCATTCTC	423	1
mmu-miR-34b-3p	miRNA	Barcode-28	Barcode-28	current	TCACTAACTCCACTGCCATCATCGCTGCCTAA	471	1
mmu-miR-34b-5p	miRNA	Barcode-29	Barcode-29	current	CAGTGTAATTAGCTGATTGTATCCTCGCGCGA	476	1
mmu-miR-34c-5p	miRNA	Barcode-26	Barcode-26	current	CAGTGTAGTTAGCTGATTGCATCTGCGACCTA	408	1
mmu-miR-370-3p	miRNA	Barcode-8	Barcode-8	current	CTGGGGTGGAACCTGGTATTATAGCCGGATAA	420	1
mmu-miR-379-5p	miRNA	Barcode-18	Barcode-18	current	GGTAGACTATGGAACGTAGGATTCCGTCGGTA	421	1
mmu-miR-381-3p	miRNA	Barcode-42	Barcode-42	current	TACAAGGGCAAGCTCTCTGTATTGGCGACGTC	466	1
mmu-miR-382-5p	miRNA	Barcode-47	Barcode-47	current	TGTTCGTGGTGGATTCGATCAACGGCCTACAC	431	1
mmu-miR-409-3p	miRNA	Barcode-22	Barcode-22	current	ATGTTGCTCGGTGAACCCCTATATTCAGCGGA	483	1
mmu-miR-467a	miRNA	Barcode-25	Barcode-25	current	AGTGCCTGCATGTATATGCGATCATTACCTGC	453	1
mmu-miR-485-5p	miRNA	Barcode-32	Barcode-32	current	CTGGCCGTGATGAATTCATACAATGCACGCCT	442	1
mmu-miR-487b-3p	miRNA	Barcode-43	Barcode-43	current	TCGTACAGGGTCATCCACTTATCTATGAACGG	460	1
mmu-miR-495-3p	miRNA	Barcode-17	Barcode-17	current	ACAAACATGGTGCACTTCTTATCATAAGGCCG	461	1
mmu-miR-7a-5p	miRNA	Barcode-6	Barcode-6	current	ACTAGTGATTTTGTTGTATGGAGCGCATCGTC	450	1
mmu-miR-99a	miRNA	Barcode-11	Barcode-11	current	GTAGATCCGATCTTGTGATACGGAACGACTCT	430	1
